# A new strategy for selection of crop cultivated varieties based on yield factors driving and meteorological prediction

**DOI:** 10.1101/766253

**Authors:** Rongsheng Zhu, Kai Sun, Xuehui Yan, Dawei Xin, Hongwei Jiang, Zhanguo Zhang, Yang Li, Zhenbang Hu, Zhaoming Qi, Chunming Yang, Qingshan Chen

## Abstract

Meteorological conditions, as an uncontrollable factor, have a direct impact on the growth and yield of crops in the field. It’s particularly important to choose the cultivated varieties suitable for environmental change. As for this problem, a new strategy for selection of crop cultivated varieties is proposed in this paper. The experiment selected Harbin pilot (Heilongjiang, China) and Changchun pilot (Jilin, China). In the experiment, the cultivated varieties suitable for forecasting meteorological conditions in 2015 could be provided according to the meteorological data of 2005-2014 years and the yield data of different soybean varieties in Harbin pilot. The same method was also taken in Changchun pilot. The results showed that the recommended varieties of Harbin pilot and Changchun pilot had 70% and 50% probability respectively for selection of soybean cultivated varieties when the yield evaluation trait was 100-seed-weight. As for seed weight per plant, the possibility of more than 60% of the recommended varieties in two pilots is to provide prejudgment. Therefore, this method can help to improve the current situation of the impact of uncontrollable meteorological conditions on crop yield and also can be applied to the selection of any other crops cultivated varieties under a certain environment.
