## Supplementary Table S1-S6 for "A new strategy for selection of crop cultivated varieties based on yield factors driving and meteorological prediction"

	Ò»ÔÂ	¶þÔÂ	ÈýÔÂ	ËÄÔÂ	ÎåÔÂ	ÁùÔÂ	ÆßÔÂ	°ËÔÂ	¾ÅÔÂ	Ê®ÔÂ	Ê®Ò»ÔÂ	Ê®¶þÔÂ
2008	-15.6	-9.4	3	12.1	15.1	21.3	23.5	22.4	16.5	9.5	-2.3	-9.6
2009	-14.6	-10	-2.7	9.4	17.8	18.8	21.9	22.2	15.1	7.3	-6.6	-16.2
2010	-15.2	-12.9	-5.9	4.3	16	23.6	23.1	21.8	16.8	6.8	-2.5	-14.1
