## Supplementary Table S1-S6 for "A new strategy for selection of crop cultivated varieties based on yield factors driving and meteorological prediction"

2005-2015Äê¹þ¶û±õÊÔµãÆ½¾ùÆøÎÂ£¨¡æ£©
	Ò»ÔÂ	¶þÔÂ	ÈýÔÂ	ËÄÔÂ	ÎåÔÂ	ÁùÔÂ	ÆßÔÂ	°ËÔÂ	¾ÅÔÂ	Ê®ÔÂ	Ê®Ò»ÔÂ	Ê®¶þÔÂ	ÄêÆ½¾ù
2005	-16.4	-16.7	-4	7.7	14.4	21.8	22.8	22.3	16.3	7.7	-2.3	-16.7	4.7
2006	-17.7	-12.7	-2.8	5.9	17.1	19.9	23.4	23.1	16.2	7.4	-4.5	-12.1	5.3
2007	-11.5	-7.0	-3.3	7.1	14.9	23.7	23.3	22.7	16.7	7.5	-3.8	-10.6	6.6
2008	-17.6	-10.5	2.7	11.3	14.4	22.5	24.4	23.2	16.4	8.4	-4.4	-11.6	6.6
2009	-16.0	-11.5	-3.9	9.7	18.4	18.9	22.6	22.2	15.6	7.1	-7.0	-16.7	5.0
2010	-17.1	-15.5	-7.2	4.0	16.0	25.5	23.4	22.0	16.5	6.4	-3.6	-16.3	4.5
2011	-20.9	-11.6	-3.1	7.6	14.8	21.6	24.5	22.7	15.0	8.9	-3.5	-14.1	5.2
2012	-18.3	-12.4	-3.3	7.8	16.4	21.3	23.9	21.8	16.4	6.4	-5.2	-19.4	4.6
2013	-21.1	-16.4	-7.4	4.4	17.9	21.4	23.9	22.5	15.8	7.0	-2.6	-14.0	4.3
2014	-18.3	-15.5	-1.0	10.3	14.3	22.9	23.1	21.9	15.5	6.4	-1.9	-16.9	5.1
2015	-15.8	-11.3	-1.3	8.6	14.2	22.1	23.6	22.8	16.2	7.2	-4.9	-14.0	5.6
