## Supplementary Table S1-S6 for "A new strategy for selection of crop cultivated varieties based on yield factors driving and meteorological prediction"

	Ò»ÔÂ	¶þÔÂ	ÈýÔÂ	ËÄÔÂ	ÎåÔÂ	ÁùÔÂ	ÆßÔÂ	°ËÔÂ	¾ÅÔÂ	Ê®ÔÂ	Ê®Ò»ÔÂ	Ê®¶þÔÂ
2008	212.9	229.5	204.8	215.6	223.9	186.1	149.3	226.9	261.3	173.0	157.8	139.8
2009	142.9	173.1	231.6	210.8	243.2	181.7	224.7	256.0	237.2	224.5	156.1	135.5
2010	155.4	192.1	197.0	186.2	206.0	306.5	155.3	212.0	242.7	171.6	153.5	116.7
