## Supplementary Table S1-S6 for "A new strategy for selection of crop cultivated varieties based on yield factors driving and meteorological prediction"

¹þ¶û±õÊÔµã2005-2015ÄêÈÕÕÕÊ±ÊýÍ³¼Æ±í£¨µ¥Î»£ºÐ¡Ê±£©
	Ò»ÔÂ	¶þÔÂ	ÈýÔÂ	ËÄÔÂ	ÎåÔÂ	ÁùÔÂ	ÆßÔÂ	°ËÔÂ	¾ÅÔÂ	Ê®ÔÂ	Ê®Ò»ÔÂ	Ê®¶þÔÂ	È«Äê
2005	77.5	148.5	245.4	162.0	213.7	234.7	155.1	201.8	212.3	215.4	159.7	107.9	2134.0
2006	111.4	153.8	180.7	176.7	261.7	192.7	215.2	222.4	242.7	213.2	141.4	116.0	2227.9
2007	117.0	173.5	184.8	226.6	178.1	270.0	283.6	236.0	205.8	232.4	181.8	89.6	2379.2
2008	177.7	184.6	198.7	203.8	230.6	228.0	196.6	234.5	250.7	177.8	132.7	122.1	2337.8
2009	98.3	147.0	207.1	220.9	277.4	173.6	210.2	237.3	221.0	196.6	136.4	83.1	2208.9
2010	105.0	157.0	177.1	195.1	198.1	287.4	178.7	203.1	264.5	176.8	133.4	75.9	2152.1
2011	91.3	145.4	245.8	235.9	196.4	231.3	196.9	238.9	249.0	178.6	152.2	120.9	2282.6
2012	125.9	178.9	176.3	183.0	230.5	167.5	135.7	203.8	155.8	152.5	37.3	26.6	1773.8
2013	94.1	166.5	218.9	202.3	240.7	151.7	195.1	163.7	230.1	158.5	106.2	95.7	2023.5
2014	129.6	164.1	228.7	267.0	127.5	216.8	159.9	208.1	184.4	120.4	149.5	99.9	2055.9
2015	142.1	134.8	209.6	191.0	156.9	226.7	262.9	152.8	209.2	178.3	111.1	115.3	2090.7
