## Supplementary Table S7-S8 for "A new strategy for selection of crop cultivated varieties based on yield factors driving and meteorological prediction"

varieties	seed weight per plant(g)	varieties	100-seed-weight(g)
139	28.35	3	23.02
145	27.34	127	23.01
137	23.58	7	22.92
141	23.51	143	22.82
62	23.21	9	22.81
55	23.14	32	22.49
59	20.76	147	22.04
68	20.45	99	21.84
26	20.04	133	21.39
142	19.81	136	20.96
140	18.66	51	20.78
71	18.42	10	20.22
128	18.41	11	19.89
143	18.25	141	19.62
52	18.20	66	19.51
22	18.04	104	19.45
103	18.03	86	19.45
117	17.90	62	19.26
136	17.83	78	19.18
37	17.76	5	19.08
32	17.67	81	18.99
45	17.55	80	18.97
147	17.53	115	18.89
138	17.33	74	18.89
35	16.98	103	18.82
44	16.57	46	18.79
85	16.50	23	18.70
58	16.45	52	18.69
1	16.43	12	18.67
6	16.40	108	18.56
31	16.36	105	18.51
110	16.21	146	18.48
72	16.20	124	18.47
5	16.18	38	18.37
106	16.16	14	18.28
40	16.11	8	18.25
111	16.08	135	18.12
61	16.00	130	18.01
43	15.98	98	17.93
144	15.95	21	17.80
20	15.90	56	17.80
126	15.88	63	17.71
18	15.87	96	17.69
36	15.78	91	17.67
16	15.69	140	17.60
113	15.69	109	17.54
21	15.62	107	17.52
34	15.56	129	17.51
83	15.51	97	17.46
4	15.45	76	17.43
116	15.44	67	17.41
94	15.41	6	17.40
98	15.25	118	17.40
121	15.05	72	17.35
27	15.02	59	17.26
133	14.99	83	17.26
69	14.96	82	17.25
134	14.90	31	17.24
38	14.84	85	17.22
8	14.76	33	17.15
63	14.70	16	17.14
125	14.69	138	17.12
7	14.66	30	17.09
29	14.56	139	17.08
102	14.54	95	17.05
33	14.54	50	16.98
28	14.47	45	16.96
53	14.45	89	16.95
14	14.44	128	16.94
47	14.44	111	16.90
9	14.43	53	16.75
11	14.37	79	16.70
65	14.36	102	16.67
95	14.24	75	16.64
100	14.10	55	16.63
66	14.09	116	16.63
131	14.08	77	16.62
135	14.06	25	16.61
17	14.06	110	16.61
51	14.01	125	16.61
120	13.88	137	16.57
84	13.87	112	16.55
13	13.79	134	16.54
76	13.78	1	16.52
19	13.67	121	16.51
39	13.60	94	16.48
146	13.53	122	16.43
118	13.34	126	16.43
93	13.28	20	16.39
80	13.20	35	16.35
57	13.19	48	16.30
46	13.15	40	16.28
86	13.11	87	16.09
130	13.07	68	16.04
70	13.06	13	16.03
124	13.03	142	15.99
132	12.97	54	15.98
41	12.95	117	15.95
79	12.90	84	15.92
114	12.89	88	15.91
115	12.81	106	15.85
24	12.79	144	15.75
50	12.77	19	15.74
54	12.77	42	15.68
48	12.72	43	15.58
107	12.70	114	15.54
67	12.68	64	15.51
10	12.67	24	15.51
81	12.63	73	15.44
56	12.56	22	15.43
112	12.39	65	15.36
90	12.30	145	15.34
129	12.28	37	15.28
87	12.28	36	15.13
96	12.27	4	15.10
82	12.19	100	15.08
91	12.04	15	15.07
77	12.00	61	15.06
101	11.91	120	15.04
92	11.85	119	15.04
122	11.84	92	15.03
109	11.80	49	14.94
74	11.68	132	14.91
73	11.68	47	14.89
15	11.64	26	14.87
64	11.53	28	14.82
88	11.32	17	14.78
3	11.21	18	14.78
25	11.19	34	14.67
105	11.10	41	14.63
60	10.87	27	14.50
75	10.86	93	14.45
104	10.83	69	14.43
2	10.80	101	14.31
97	10.78	2	14.28
127	10.66	57	14.27
12	10.41	123	14.17
99	10.33	58	14.17
42	10.18	113	13.98
123	10.06	71	13.83
108	10.04	39	13.79
119	9.97	29	13.59
78	9.62	70	13.55
30	9.56	131	13.16
89	9.28	60	12.98
49	9.14	90	12.07
23	7.85	44	11.96
