## Supplementary Table S7-S8 for "A new strategy for selection of crop cultivated varieties based on yield factors driving and meteorological prediction"

Area code	varieties	seed weight per plant(g)	Area code	varieties	100-seed-weight(g)
B124	JiYu 71	25.47	A22	Hefeng 30	46.60
A11	LiaoXian 1	24.53	A11	Liao Xian 1	31.77
A189	Dawson	24.52	A4	LongQuan soybean	29.17
C119	Jin Zhou 4-1	23.34	B122	LS201	28.87
B5	Ferric pods	23.24	C111	Tongnong 13	28.00
A4	LongQuan soybean	23.10	B17	Sui02-336	26.40
A159	Sui Nong 6	22.32	B19	Sui02-339	26.33
C112	New soybean 1	21.89	C224	Kam bean 33	26.30
B113	Long Pin 03-311	20.91	C8	Vinton 81	25.30
A185	Dong Nong 42	20.79	A185	Dongnong42	24.70
A187	Domaka Tolisa	20.71	B124	JiYu71	24.47
A16	Hefeng 39	20.68	C197	HuangDali	24.13
A169	Ji lin 39	20.35	C225	Tiafeng 29	23.97
A190	Hei Nong 48	20.24	C203	94-12-9	23.90
A10	Suinong 14	20.11	B121	Vinton	23.37
A13	Suinong 14	20.11	A180	Mongol 9	22.93
C16	Jilin 35	19.93	B21	Stone soybean 1	22.63
C226	Tiafeng 8	19.76	A177	Heihe 1	22.47
B129	L65-756	19.66	C119	Jin Zhou 4-1	22.27
B22	N09	19.43	A190	Hei Nong 48	22.20
C154	Jilin 30	19.23	B23	JiYu 94	22.20
A161	Black bean	19.21	B5	Ferric pods	22.03
A181	He02-1667	19.09	C195	DuLu bean	22.03
C23	Wild03-7239	18.76	C120	Magnolid£¨U.S.A£©	22.00
A3	Hefeng 25	18.65	B99	Cat eye bean	21.73
B126	L61-5047	18.64	C23	Wild03-7239	21.60
C8	Vinton 81	18.55	C9	Kitami white	21.60
A177	Heihe 1	18.53	A175	Suinong 8	21.50
B102	Purple flower 2	18.48	C220	Panshi bean	21.37
B104	Heinong 2	18.42	A176	Heihe11	21.33
A160	Reclamation 23	18.24	C109	JiYu 66	21.23
B10	Heinong35	18.24	B13	Dongnong 434	21.00
C28	L66-707	18.22	B20	Dongnong 01-1234	21.00
C195	DuLu bean	18.20	C206	Small soya bean	20.97
B103	Crushed car	18.18	C226	Tiafeng 8	20.90
C205	Iron 5621	18.12	B1	Kbei 1	20.87
C111	Tongnong 13	18.11	C215	Jinyuan 1	20.80
B115	Dragon selection 1	18.00	A158	Feng Huang	20.80
A173	Heinong 44	17.99	B134	L67-166	20.77
A2	Hefeng 25	17.90	C10	Heilongjiang 41	20.73
A9	Heihe 27	17.89	A32	N20	20.73
B108	Suinong 14	17.84	A171	Dong Nong 163	20.70
A180	Mongol 9	17.81	B4	Small golden yellow	20.47
C209	JiYu93	17.60	C6	T295H	20.37
C7	Suinong 14	17.58	A9	Heihe 27	20.30
A1	Hefeng 24	17.48	C29	L67-226	20.30
A178	Nine agriculture 21	17.43	C30	L67-234	20.30
B11	Wild04L-141	17.43	A1	Hefeng 24	20.20
B15	Suinong 14	17.36	C227	NMH	20.20
B133	L63-1097	17.15	A49	Hitatsa	20.17
A17	Suinong 10	17.10	B6	Helong	20.10
A51	Maple Arrow	17.08	B97	Four yellow	20.03
A167	Mufeng 1	17.08	B8	JiYu 57	20.03
A27	Nine agriculture 21	17.04	A7	Heihe 4	20.03
B119	Nine agriculture 21	17.02	C14	White flower bean	19.93
B18	He00-23	16.99	C115	L65-237	19.83
B131	Jilin 30	16.98	A182	Black 01-1778	19.80
C10	Heilongjiang 41	16.96	A174	Suinong 15	19.77
B120	Hodgson	16.87	A211	Suinong 14	19.73
C27	L63-1212	16.83	C18	L70-4112	19.70
A193	Maple Ridge	16.82	C32	9748£­9750	19.63
B21	Stone soybean 1	16.82	B140	L66-731	19.60
A175	Suinong 8	16.67	A12	Dong Nong 44	19.57
C222	Swan eggs	16.66	B112	Dongnong L202	19.57
C198	Suinong 14	16.63	A38	N32	19.53
B24	Jilin 20	16.62	C112	New soybean 1	19.43
B30	L62-364	16.58	B125	L61-4094	19.43
B27	Hodgson 78	16.56	C194	L67-971	19.43
B130	L73-105	16.55	B100	Kherson 2	19.37
B127	L68-758	16.54	A33	N21	19.33
C224	Kam bean 33	16.53	A179	Red382	19.30
C227	NMH	16.51	A45	N57	19.30
B14	Heinong 37	16.46	B103	Crushed car	19.27
C2	L63-1612	16.44	A170	JiYu67	19.27
B9	Hefeng 35	16.43	A28	Heihe 14	19.23
A198	L66-704	16.40	B131	Jilin 30	19.20
A171	Dong Nong 163	16.37	B12	Wild04-L15	19.17
C22	Nova	16.37	A283	Jilin 30	19.17
B6	Helong	16.36	C154	Jilin 30	19.10
A28	Heihe 14	16.27	A160	Reclamation 23	19.10
B109	Hefeng 29	16.26	B136	L69-4318	19.10
A157	Mongol 14	16.25	C20	L72-1198	19.10
C197	HuangDali	16.24	C28	L66-707	19.07
C25	Jilin 30	16.21	C25	Jilin 30	19.03
C97	Beeson	16.21	B15	Suinong 14	19.03
A211	Suinong 14	16.18	C200	L69-4265	19.03
C124	IL1	16.08	C202	L71-46	19.00
C29	L67-226	16.08	B9	Hefeng 35	18.97
B2	Purple flower 4	16.03	B102	Purple flower 2	18.97
C218	NMH	16.02	C209	JiYu93	18.97
B134	L67-166	15.99	B118	Proto	18.97
C109	JiYu66	15.92	A3	Hefeng 25	18.93
B1	Kbei 1	15.88	A2	Hefeng 25	18.93
A18	Heihe 18	15.85	B113	Long Pin 03-311	18.90
B100	Kherson 2	15.80	C118	L81-4075	18.90
B19	Sui02-339	15.76	B106	Wild03-5570	18.87
A170	JiYu67	15.76	A16	Hefeng 39	18.83
A5	Heihe small soya bean	15.73	A198	L66-704	18.83
A15	Heihe19	15.72	C128	Yanqi soybean	18.83
B118	Proto	15.71	A5	Heihe small soya bean	18.80
B132	L73-1543	15.65	B139	L72-1140	18.80
C102	L69-6095	15.63	C199	L64-2489	18.80
B128	L67-1250	15.62	A197	L59-731	18.77
C14	White flower bean	15.53	C108	Thin high	18.77
C15	Nine agriculture 21	15.50	A161	Black bea	18.73
C30	L67-234	15.49	B26	Aika 166	18.73
B121	Vinton	15.39	B135	L67-3090	18.70
C225	Tiafeng 29	15.38	B2	Purple flower 4	18.67
C116	L65-60	15.33	C201	L62-801	18.67
C104	Suinong 14	15.30	C99	L62-904	18.67
A25	Heihe31	15.18	C22	Nova	18.63
B31	L63-1397	15.18	A200	L69-4266	18.57
A12	Dong Nong 44	15.18	B28	Kato	18.53
C26	L61-1069	15.16	B108	Suinong 14	18.53
B13	Dong Nong 434	15.14	A15	Heihe19	18.50
C32	9748£­9750	15.12	C98	L62-17	18.50
A8	Heihe17	15.11	B141	L68-560	18.47
A6	Suinong 1	15.09	A173	Heinong 44	18.43
B105	Suinong 14	15.09	A181	He02-1667	18.40
C4	L64-1067	15.01	C218	NMH	18.40
C12	L67-38	15.00	B132	L73-1543	18.40
C123	Harosoy	14.99	C104	Suinong 14	18.40
B12	Wild04-L15	14.97	C105	L84-337	18.40
B106	Wild03-5570	14.93	C125	L62-558	18.40
A200	L69-4266	14.92	C126	L64-2139	18.37
C117	L73-79	14.89	B32	L72-1241	18.37
A283	Jilin 30	14.89	C107	L90-4711	18.37
C21	L72D-4045	14.83	B130	L73-105	18.33
B137	L65-1058	14.81	B138	L67-225	18.33
C215	Jinyuan 1	14.79	C7	Suinong 14	18.30
B135	L67-3090	14.78	A17	Suinong 10	18.30
B140	L66-731	14.76	B14	Heinong 37	18.30
C128	Yanqi soybean	14.75	A35	N23	18.30
C115	L65-237	14.70	A18	Heihe 18	18.27
B25	Jilin 30	14.68	C117	L73-79	18.20
C101	L65-540	14.68	A10	Suinong 14	18.17
A197	L59-731	14.65	C101	L65-540	18.17
C98	L62-17	14.63	A164	Harvest 6	18.17
A182	Black 01-1778	14.63	A34	N22	18.17
B23	JiYu 94	14.54	B127	L68-758	18.13
B136	L69-4318	14.52	B133	L63-1097	18.13
A162	storehouse	14.50	C116	L65-60	18.10
B17	Sui02-336	14.45	C123	Harosoy	18.10
A154	Yuanbaojin	14.43	B115	Dragon selection 1	18.07
A165	Nen Feng 11	14.43	B25	Jilin 30	18.07
A188	Maple Amber	14.41	B24	Jilin 20	18.03
A179	Red382	14.38	B119	Nine agriculture 21	18.03
C216	Green rolling bean	14.36	A21	Heihe13	18.03
B107	Kangxian 2	14.33	A168	Mongol 12	18.03
B122	LS201	14.28	C2	L63-1612	18.00
B7	Nine agriculture 21	14.22	C24	June Wong	18.00
A22	Hefeng 30	14.20	C219	Jilin 30	18.00
A14	Beifeng11	14.18	A40	Jilin 30	17.97
C126	L64-2139	14.03	C4	L64-1067	17.90
A24	Heihe29	14.01	C208	Nine agriculture 21	17.90
B111	Mung bean	14.01	B126	L61-5047	17.87
A40	Jilin 30	14.00	C198	Suinong 14	17.80
C105	L84-337	13.98	A165	Nen Feng 11	17.80
C31	L67-3388	13.98	A178	Nine agriculture 21	17.77
A45	N57	13.91	B129	L65-756	17.73
C5	SS201	13.88	A196	Wilkin	17.73
C24	June Wong	13.85	C15	Nine agriculture 21	17.70
B112	Dongnong L202	13.81	A189	Dawson	17.67
B114	Wild5056	13.74	C12	L67-38	17.63
C3	L64-1061	13.50	A14	Beifeng11	17.63
A19	Beifeng 9	13.50	A13	Suinong 14	17.63
C17	L69-4428	13.49	A44	N54	17.63
C121	Century lx13	13.48	C100	L65-34	17.60
C118	L81-4075	13.47	C102	L69-6095	17.57
A29	Hefeng 37	13.47	C27	L63-1212	17.50
C20	L72-1198	13.32	A157	Mongol 14	17.50
B139	L72-1140	13.25	A154	Yuanbaojin	17.50
B101	Tea colored beans	13.15	A26	Heihe 25	17.50
C217	Ni Dinghua cowpea	13.14	C113	Nine agriculture 21	17.33
C100	L65-34	13.14	A37	N31	17.33
A21	Heihe13	13.03	A42	N38	17.33
B141	L68-560	13.02	A169	Ji lin 39	17.30
C110	Iron four yellow	12.96	A25	Heihe31	17.30
A186	Boige du lot et geronne	12.93	A172	Hefeng 40	17.27
C221	Green kernel black beans	12.87	C106	L85-144	17.17
B99	Cat eye bean	12.83	C16	Jilin 35	17.13
A176	Heihe11	12.77	C103	L70-4136	17.13
A174	Suinong 15	12.76	C21	L72D-4045	17.10
A192	Weber	12.71	B7	Nine agriculture 21	17.10
C208	Nine agriculture 21	12.70	C11	L67-1687	17.03
B20	Dong Nong 01-1234	12.69	C193	Hack	17.00
A164	Harvest 6	12.68	B16	Hongfeng 11	16.97
B16	Hongfeng 11	12.68	C19	L72-1138	16.97
B3	Jingshanpu	12.65	B110	Nen Feng 15	16.97
B8	JiYu 57	12.62	A184	N68	16.97
A168	Mongol 12	12.50	A6	Suinong 1	16.83
B110	Nen Feng 15	12.44	A47	N62	16.63
A155	Qing'an black bean	12.43	A51	Maple Arrow	16.60
A36	N29	12.41	A27	Nine agriculture 21	16.57
A156	Founder bean	12.41	C217	Ni Dinghua cowpea	16.57
C125	L62-558	12.40	A188	Maple Amber	16.53
C13	Changji soya bean 1	12.39	A193	Maple Ridge	16.53
B97	Four yellow	12.38	A19	Beifeng 9	16.53
C199	L64-2489	12.37	B3	Jingshanpu	16.50
C113	Nine agriculture 21	12.36	A31	N13	16.50
A23	Heihe 35	12.33	B104	Heinong 2	16.43
C6	T295H	12.32	B31	L63-1397	16.43
B28	Kato	12.27	A159	Sui Nong 6	16.40
A26	Heihe 25	12.26	A183	N02	16.40
A7	Heihe 4	12.20	B105	Suinong 14	16.30
C219	Jilin 30	12.14	B101	Tea colored beans	16.30
A48	N66	12.11	A43	N49	16.30
A194	Nattosan	12.09	B30	L62-364	16.27
C210	L83-4387	12.03	C31	L67-3388	16.27
B123	SS202	11.97	B18	He00-23	16.20
C202	L71-46	11.92	B120	Hodgson	16.17
C11	L67-1687	11.92	C196	Hark	16.17
B138	L67-225	11.82	C216	Green rolling bean	16.13
C99	L62-904	11.71	C17	L69-4428	16.13
A50	Nattawa	11.71	A39	N35	16.03
A158	Feng Huang	11.68	C110	Iron four yellow	16.00
A35	N23	11.67	A23	Heihe 35	16.00
A20	Beifeng14	11.67	A30	Dongda 2	16.00
B26	Aika 166	11.49	B109	Hefeng 29	15.97
C9	Kitami white	11.47	B22	N09	15.93
A172	Hefeng 40	11.45	A24	Heihe29	15.90
C106	L85-144	11.34	A199	L65-1274	15.90
C196	Hark	11.33	B128	L67-1250	15.87
C203	94-12-9	11.32	A29	Hefeng 37	15.83
C214	Huang umbilical	11.29	A195	Maple Presto	15.83
C120	Magnolid£¨U.S.A£©	11.21	A8	Heihe17	15.67
A183	N02	11.19	A20	Beifeng14	15.63
B125	L61-4094	11.17	C26	L61-1069	15.60
C103	L70-4136	11.16	C121	Century lx13	15.60
B98	Green soya beans	11.16	C207	94-15	15.40
B117	Du Nagy C	11.03	B137	L65-1058	15.33
B29	CN 210	10.86	C210	L83-4387	15.33
C1	Hoyt	10.84	B29	CN 210	15.33
C201	L62-801	10.80	A48	N66	15.23
A32	N20	10.78	B98	Green soya beans	15.23
A37	N31	10.71	A162	storehouse	15.13
C108	Thin high	10.62	B10	Heinong35	15.10
A49	Hitatsa	10.58	B27	Hodgson 78	15.07
C107	L90-4711	10.57	C97	Beeson	15.07
A196	Wilkin	10.52	A46	N59	15.03
C18	L70-4112	10.48	A167	Mufeng 1	14.93
C193	Hack	10.48	B107	Kangxian 2	14.90
A47	N62	10.43	C222	Swan eggs	14.80
B4	Small golden yellow	10.36	C205	Iron 5621	14.67
C200	L69-4265	10.32	A41	N36	14.37
C114	Soya bean	10.25	C223	Small soya bean	14.13
A44	N54	10.17	A36	N29	14.07
C194	L67-971	10.09	A192	Weber	13.77
A195	Maple Presto	10.02	A186	Boige du lot et geronne	13.57
B32	L72-1241	10.00	C127	Black semicultivated	13.57
A38	N32	9.86	C1	Hoyt	13.53
C127	Black semicultivated	9.71	A156	Founder bean	13.50
A34	N22	9.47	C3	L64-1061	13.37
C19	L72-1138	9.43	C114	Soya bean	13.20
A41	N36	9.40	A155	Qing'an black bean	13.07
A33	N21	9.37	C214	Huang umbilical	12.63
A163	Jilin tea flower	9.34	A187	Domaka Tolisa	11.97
A42	N38	9.19	C124	IL1	11.83
A46	N59	8.84	B116	Baicheng semicultivated	11.83
A30	Dongda 2	8.84	B123	SS202	11.73
C206	Small soya bean	8.71	B117	Du Nagy C	11.57
A39	N35	8.62	C13	Changji soya bean 1	11.47
C207	94-15	8.60	A194	Nattosan	10.37
C220	Panshi bean	8.58	C5	SS201	9.70
A31	N13	8.11	B11	Wild04L-141	9.00
A199	L65-1274	8.05	A163	Jilin tea flower	8.60
A43	N49	8.00	C204	Tea semicultivated	8.60
B116	Baicheng semicultivated	7.92	A50	Nattawa	7.70
C204	Tea semicultivated	7.80	B114	Wild5056	7.30
C223	Small soya bean	7.01	B111	Mung bean	4.52
A184	N68	5.87	C221	Green kernel black beans
C211	Wea	5.86	C211	Wea
C212	Feng Jiao 66-22	4.70	C212	Feng Jiao 66-22
C213	Green soya bean	4.69	C213	Green soya bean
